# Population genomics of the maize pathogen *Ustilago maydis*: demographic history and role of virulence clusters in adaptation

**DOI:** 10.1101/2020.12.21.423782

**Authors:** Gabriel Schweizer, Muhammad Bilal Haider, Gustavo V. Barroso, Nicole Rössel, Karin Münch, Regine Kahmann, Julien Y. Dutheil

**Author notes:** Authors for correspondence: Gabriel Schweizer, University of Zürich, Department of Evolutionary Biology and Environmental Studies, Winterthurerstrasse 190, 8057 Zürich, Switzerland, Julien Y. Dutheil, Max-Planck-Institute for Evolutionary Biology, Research Group Molecular Systems Evolution, August-Thienemann-Straße 2, 24306 Plön, Germany.

## Abstract

The tight interaction between pathogens and their hosts results in reciprocal selective forces that impact the genetic diversity of the interacting species. The footprints of this selection differ between pathosystems because of distinct life-history traits, demographic histories, or genome architectures. Here, we studied the genome-wide patterns of genetic diversity of 22 isolates of the causative agent of the corn smut disease, *Ustilago maydis*, originating from five locations in Mexico, the presumed center of origin of this species. In this species, many genes encoding secreted effector proteins reside in so-called virulence clusters in the genome, an arrangement that is so far not found in other filamentous plant pathogens. Using a combination of population genomic statistical analyses, we assessed the geographical, historical and genome-wide variation of genetic diversity in this fungal pathogen.

We report evidence of two partially admixed subpopulations that are only loosely associated with geographic origin. Using the multiple sequentially Markov coalescent model, we inferred the demographic history of the two pathogen subpopulations over the last 0.5 million years. We show that both populations experienced a recent strong bottleneck starting around 10,000 years ago, coinciding with the assumed time of maize domestication. While the genome average genetic diversity is low compared to other fungal pathogens, we estimated that the rate of non-synonymous adaptive substitutions is three times higher in genes located within virulence clusters compared to non-clustered genes, including non-clustered effector genes. These results highlight the role that these singular genomic regions play in the evolution of this pathogen.

**Significance statement:** The maize pathogen *Ustilago maydis* is a model species to study fungal cell biology and biotrophic host-pathogen interactions. Population genetic studies of this species, however, were so far restricted to using a few molecular markers, and genome-wide comparisons involved species that diverged more than 20 million years ago. Here, we sequenced the genomes of 22 Mexican *U. maydis* isolates to study the recent evolutionary history of this species. We identified two co-existing populations that went through a recent bottleneck and whose divergence date overlaps with the time of maize domestication. Contrasting the patterns of genetic diversity in different categories of genes, we further showed that effector genes in virulence clusters display a high rate of adaptive mutations, highlighting the importance of these effector arrangements for the adaptation of *U. maydis* to its host.
