## Supplementary Table S1 for "Population genomics of the maize pathogen *Ustilago maydis*: demographic history and role of virulence clusters in adaptation"

### Sheet: SupplementaryTableS1
Supplementary table S1: Overview of the 22 Mexican U. maydis isolates
Original isolate name	Isolate name in this study	Isolate origin	Sequencing library	Number of reads	% Provided	% Calculated
I2	A	Irapouato	A	17647508		88
			A2	5573906		28
			total A	23221414	110	116
I3	B	Irapouato	B	34270881	110	171
I4	C	Irapouato	C	13711184		69
			C2	24827446		124
			total C	38538630	110	193
I5	D	Irapouato	D	33085100	110	165
I6	E	Irapouato	E	25012762	110	125
O1	F	Oaxaca	F	18333123		92
			F2	4507359		23
			total F	22840482	110	115
O2	G	Oaxaca	G	9440865		47
			G2	13177502
			total G	22618367	110	113
O3	H	Oaxaca	H	15432934		77
			H2	9769020		49
			total H	25201954	110	126
O4	I	Oaxaca	I	28302759	110	142
O5	J	Oaxaca	J	22538471	110	113
P2	K	Pachuca	K	25769300	110	129
P3	L	Pachuca	L	17556639		88
			L2	4482495		22
			total L	22039134	110	110
P4	M	Pachuca	M	18016179		90
			M2	3765337		19
			total M	21781516	108.9	109
P5	N	Pachuca	N	27528161	110	138
P6	O	Pachuca	O	26358334	110	132
S2	P	Sinaloa	P	36929654	110	185
S3	Q	Sinaloa	Q	19365612		97
			Q2	4661261		23
			total Q	24026873	110	120
S5	R	Sinaloa	R	29712355	110	149
T2	S	Toluca	S	22732611	110	114
T4	T	Toluca	T	13185354		66
			T2	10897082		54
			total T	24082436	110	120
T5	U	Toluca	U	25000407	110	125
T6	V	Toluca	V	21656631	108.3	108
