## Supplementary Table S2 for "Population genomics of the maize pathogen *Ustilago maydis*: demographic history and role of virulence clusters in adaptation"

### Sheet: SupplementaryTableS2
Supplementary Table S2: Overview of the assembly results with different kmer lengths
Original isolate name	Isolate name in this study	Sequenzing Library Id	Kmer length	Number of contigs	Total genome assembly length [bp]	Average contig length [bp]	Longest contig length [bp]	N50 contigs [bp]	N90 contigs [bp]	Number of scaffolds	N50 scaffolds [bp]	N90 scaffolds [bp]
I2	A	A	51	12222	20455434	1673	74717	10651	1763	247	343985	74385
I2	A	A	53	13136	20628735	1570	150364	12721	1846	250	297893	11951
I2	A	A	55	12435	20615494	1657	101634	14293	2046	217	333432	19018
I2	A	A	57	11426	20565571	1799	154821	15525	2242	243	333244	41931
I2	A	A	59	10964	20549190	1874	157149	16649	2324	210	349666	68642
I2	A	A	61	10490	20533058	1957	195220	17206	2368	217	339861	72791
I2	A	A	63	10196	20529084	2013	195220	17894	2360	229	332897	68468
I2	A	A	65	9933	20529889	2066	157156	17790	2365	225	383231	73388
I2	A	A	67	9761	20538158	2104	154841	17992	2343	228	444576	74491
I2	A	A	69	9685	20555178	2122	154841	17540	2290	233	322790	74489
I2	A	A	71	9621	20575591	2138	201078	17514	2196	244	347848	73183
I2	A	A	73	9504	20586814	2166	198796	17367	2077	250	330433	74486
I2	A	A	75	9534	20607295	2161	198798	16541	1914	259	329375	71550
I2	A	A	77	9958	20646723	2073	93351	13930	1643	297	257389	59116
I2	A	A	79	11377	20743031	1823	84711	8381	1122	292	234204	49410
I2	A	A	81	14091	20771645	1474	41338	3775	736	412	155031	28074
I2	A	A	83	22905	20577175	898	17500	1334	414	1239	31653	6934
I3	B	B	51	9175	20171010	2198	67019	12804	3040	143	468863	120394
I3	B	B	53	8857	20211151	2281	97665	19562	4625	149	497303	121675
I3	B	B	55	7747	20140215	2599	134056	24120	6488	170	497202	141999
I3	B	B	57	6333	20023995	3161	138034	28836	7922	174	537092	143081
I3	B	B	59	5477	19957587	3643	201024	33427	9159	168	556745	174484
I3	B	B	61	4739	19899321	4199	195102	36679	10662	166	549553	166797
I3	B	B	63	4328	19870241	4591	192684	39354	11541	163	554522	166986
I3	B	B	65	3850	19835778	5152	192686	41659	13074	161	581673	164792
I3	B	B	67	3506	19812822	5651	210240	46297	14131	164	560401	145028
I3	B	B	69	3132	19787143	6317	234850	53070	15798	139	548775	150666
I3	B	B	71	2802	19764930	7053	234856	59678	17772	127	548586	140839
I3	B	B	73	2508	19745451	7872	275539	65725	19650	126	548427	150380
I3	B	B	75	2303	19732309	8568	290522	69036	21901	125	553784	160507
I3	B	B	77	2161	19725805	9128	306958	71746	24243	138	545204	152909
I3	B	B	79	2049	19718691	9623	306963	72403	24995	124	553417	165900
I3	B	B	81	1973	19715173	9992	328333	71535	24015	120	553529	165667
I3	B	B	83	2404	19746866	8214	161530	35032	10877	125	549940	153268
I4	C	C	51	51029	23895869	468	25596	3002	104	490	129822	1384
I4	C	C	53	50886	24241211	476	32841	3978	107	418	156785	1499
I4	C	C	55	46379	24049398	518	37296	5124	111	389	178837	1790
I4	C	C	57	40661	23673214	582	62185	6674	116	368	221481	2955
I4	C	C	59	36300	23371668	643	67679	8089	120	362	216130	3673
I4	C	C	61	32856	23126914	703	86497	9393	124	340	261249	5428
I4	C	C	63	30055	22922426	762	103616	10627	128	349	260578	6662
I4	C	C	65	27558	22729093	824	141224	11720	132	309	257132	9442
I4	C	C	67	25152	22527549	895	158544	12924	136	288	268693	17937
I4	C	C	69	23272	22366926	961	164806	14016	141	279	261891	11453
I4	C	C	71	21020	22137130	1053	185595	15191	163	299	227875	7217
I4	C	C	73	19085	21936201	1149	252184	15840	199	298	271348	8724
I4	C	C	75	17573	21775708	1239	286185	16068	227	289	279562	17232
I4	C	C	77	16209	21609455	1333	212099	16020	281	290	267939	37346
I4	C	C	79	15533	21498637	1384	198600	13326	378	305	267934	36898
I4	C	C	81	16048	21438293	1335	95439	7536	479	364	180216	29120
I4	C	C	83	19663	21257584	1081	54416	2469	466	929	44851	8795
I5	D	D	51	29558	21987870	743	33392	5552	130	469	83615	9299
I5	D	D	53	29046	22161336	762	58832	8512	109	291	138837	17131
I5	D	D	55	24856	21876977	880	74495	11886	115	233	200568	34099
I5	D	D	57	19672	21444855	1090	101044	16552	318	185	255321	66066
I5	D	D	59	16156	21138044	1308	101047	20158	2185	167	322651	77751
I5	D	D	61	13284	20876918	1571	115726	25200	4071	161	347863	108814
I5	D	D	63	10834	20640569	1905	146809	31853	6349	161	388636	123580
I5	D	D	65	8971	20454493	2280	146805	37644	8473	151	470821	141253
I5	D	D	67	7671	20323471	2649	163352	43564	10321	132	500297	157961
I5	D	D	69	6499	20201069	3108	238191	51668	11995	140	489691	115672
I5	D	D	71	5655	20112193	3556	273826	55047	15106	124	470292	122009
I5	D	D	73	4793	20016349	4176	283192	61897	16906	122	495673	155429
I5	D	D	75	4381	19972129	4558	296660	63907	18028	124	499547	153624
I5	D	D	77	4035	19934679	4940	392326	65882	17952	120	521292	155351
I5	D	D	79	3749	19902113	5308	413146	60423	16261	126	495915	153393
I5	D	D	81	3865	19896895	5147	150016	32670	9089	129	470845	145570
I5	D	D	83	6240	20025179	3209	58433	8406	2304	232	204315	49738
I6	E	E	51	38723	23133639	597	38843	6886	104	497	75344	2733
I6	E	E	53	38028	23284920	612	82861	12282	108	325	153249	4013
I6	E	E	55	33401	22950981	687	88367	17838	112	247	222785	11848
I6	E	E	57	27333	22411868	819	113959	24032	116	257	162191	12502
I6	E	E	59	22413	21953605	979	137059	30030	121	214	231442	31404
I6	E	E	61	18226	21543841	1182	182957	35872	462	196	279164	51388
I6	E	E	63	14914	21205180	1421	191416	43060	3443	187	318272	57664
I6	E	E	65	12105	20901494	1726	191420	45957	6898	177	307590	71522
I6	E	E	67	9947	20663117	2077	304830	47877	9409	171	330723	67103
I6	E	E	69	8205	20463122	2493	245125	52494	10956	168	346184	72803
I6	E	E	71	6893	20304059	2945	353271	48199	11203	169	310221	72807
I6	E	E	73	5889	20162340	3423	234544	37008	9281	170	310868	73147
I6	E	E	75	5748	20106421	3497	122286	23053	5379	182	278807	73110
I6	E	E	77	6358	20100062	3161	83148	12878	2993	253	171568	41951
I6	E	E	79	8797	20194333	2295	48838	5872	1414	471	77653	16428
I6	E	E	81	14809	20398468	1377	21194	2491	680	1453	18584	3574
I6	E	E	83	25548	20285125	794	7601	1088	385	3959	5002	869
O1	F	F	51	18735	21041382	1123	34180	6849	1004	450	78119	10241
O1	F	F	53	17777	21124253	1188	93602	14706	1700	229	209411	21724
O1	F	F	55	15852	21005793	1325	106751	19123	2656	192	304254	47142
O1	F	F	57	13228	20787573	1571	108844	25680	4546	173	342873	59923
O1	F	F	59	11260	20616465	1830	137782	29479	6005	177	278650	63253
O1	F	F	61	9491	20456411	2155	196153	35235	7883	156	386059	71154
O1	F	F	63	8003	20316410	2538	196145	42609	9926	164	355656	72261
O1	F	F	65	6900	20211393	2929	269848	47660	11914	159	328324	86455
O1	F	F	67	6013	20122633	3346	269850	53069	13272	163	385394	90113
O1	F	F	69	5224	20040308	3836	229120	55586	15078	152	385882	88769
O1	F	F	71	4627	19974857	4317	239147	58130	15591	152	385496	97923
O1	F	F	73	4074	19909798	4887	220704	53316	14606	157	423663	98068
O1	F	F	75	3927	19882994	5063	268978	38014	10145	155	376837	100041
O1	F	F	77	4348	19895641	4575	110472	19453	5612	184	295980	71781
O1	F	F	79	6068	19972821	3291	57457	8432	2299	322	115164	29606
O1	F	F	81	11538	20220308	1752	22036	3141	894	1004	28423	5657
O1	F	F	83	24181	20359234	841	9379	1128	412	3726	4884	823
O2	G	G	51	43531	22454299	515	20078	1881	164	271	196868	1941
O2	G	G	53	36659	22322605	608	29232	3022	161	234	244990	3259
O2	G	G	55	26316	21650227	822	30896	4946	215	199	295756	5939
O2	G	G	57	17501	20993133	1199	44064	8614	665	191	287404	12782
O2	G	G	59	11987	20560557	1715	74614	13875	2519	328	115505	29163
O2	G	G	61	8433	20268851	2403	110967	21728	5234	219	211916	54662
O2	G	G	63	6160	20071301	3258	148190	34049	8604	167	317365	72159
O2	G	G	65	4797	19948788	4158	201117	46403	13268	158	346406	104370
O2	G	G	67	4062	19880589	4894	227542	56914	15958	154	383508	111254
O2	G	G	69	3617	19841627	5485	333807	61888	17061	152	357573	114179
O2	G	G	71	3207	19805611	6175	337962	66117	19345	156	357328	121213
O2	G	G	73	2825	19770804	6998	337961	65946	19022	145	421805	117214
O2	G	G	75	2652	19752076	7447	257070	53172	14486	154	422308	117067
O2	G	G	77	2855	19757686	6920	108923	30891	8949	160	424200	98997
O2	G	G	79	4383	19843456	4527	55190	11825	3260	181	309780	87205
O2	G	G	81	10204	20117144	1971	18773	3491	1004	469	79260	25691
O2	G	G	83	26541	20189389	760	8099	988	377	2847	11493	3170
O3	H	H	51	28938	22020637	760	46773	7612	107	202	279520	5230
O3	H	H	53	29673	22285165	751	70529	10977	109	171	345615	8430
O3	H	H	55	26558	22107912	832	70653	14387	113	162	324911	12460
O3	H	H	57	22740	21823775	959	91662	20124	118	146	411032	59998
O3	H	H	59	19635	21573841	1098	106465	25292	230	146	359450	53498
O3	H	H	61	17090	21362534	1250	107483	32646	1504	159	265789	63553
O3	H	H	63	14776	21151651	1431	167344	39694	3827	143	316143	68040
O3	H	H	65	12793	20962567	1638	187981	45682	5571	129	357321	111884
O3	H	H	67	11210	20805847	1856	245115	51617	7617	128	408282	114784
O3	H	H	69	9671	20640572	2134	255238	58742	9730	128	424115	124859
O3	H	H	71	7998	20443627	2556	255241	61704	12552	124	447725	143692
O3	H	H	73	6713	20290398	3022	301541	66771	15616	122	446590	144089
O3	H	H	75	5642	20153524	3572	370589	63152	14971	124	463225	144093
O3	H	H	77	4744	20028995	4221	208900	49446	11522	127	463452	144224
O3	H	H	79	4525	19953943	4409	108216	23765	6316	141	389004	144377
O3	H	H	81	6652	20026124	3010	37174	7676	2022	167	276362	103086
O3	H	H	83	16491	20385500	1236	12277	1926	594	593	66645	17772
O4	I	I	51	7408	20039155	2705	107785	22608	5280	138	465519	139597
O4	I	I	53	8386	20180971	2406	130179	27219	6241	145	455831	127050
O4	I	I	55	7797	20157600	2585	273775	32042	7328	151	397311	102354
O4	I	I	57	6718	20074122	2988	271465	36246	8883	150	444848	141237
O4	I	I	59	5965	20018684	3356	271467	40908	9958	150	460178	216604
O4	I	I	61	5332	19970929	3745	273771	44626	10938	156	470822	176144
O4	I	I	63	4838	19934836	4120	273773	46603	12341	127	501906	176084
O4	I	I	65	4399	19902362	4524	304159	49889	13952	119	530303	203031
O4	I	I	67	4070	19876816	4883	304161	54827	14216	121	499823	166058
O4	I	I	69	3773	19857022	5262	333833	61643	15961	118	444467	95828
O4	I	I	71	3561	19843830	5572	304166	63100	16367	118	470911	164510
O4	I	I	73	3200	19814907	6192	333817	67117	18878	118	499598	164448
O4	I	I	75	2982	19800255	6639	333814	70716	21338	121	470801	149649
O4	I	I	77	2743	19781711	7211	333814	72908	22158	133	499796	147479
O4	I	I	79	2487	19759631	7945	349524	70225	22643	127	552142	177077
O4	I	I	81	2457	19753558	8039	265145	52652	15642	119	531430	177167
O4	I	I	83	4003	19843152	4957	140592	13787	3917	141	533791	166455
O5	J	J	51	7252	19983828	2755	97293	20007	4722	172	475920	122447
O5	J	J	53	8049	20120678	2499	113048	25101	5811	178	473845	119056
O5	J	J	55	7320	20085004	2743	162591	29587	7379	166	445483	121390
O5	J	J	57	6222	20003524	3214	162593	37546	8797	166	340398	119465
O5	J	J	59	5493	19952223	3632	201848	42085	10272	155	356048	125132
O5	J	J	61	4862	19903640	4093	275969	46346	12537	154	358071	124257
O5	J	J	63	4411	19872065	4505	418633	52474	14081	144	322574	74734
O5	J	J	65	3992	19841183	4970	418635	56582	15658	135	357186	75502
O5	J	J	67	3701	19821655	5355	418642	60266	16163	129	357323	74608
O5	J	J	69	3399	19799863	5825	418646	61593	18092	123	421465	83797
O5	J	J	71	3185	19786287	6212	418650	63983	19837	129	423542	89624
O5	J	J	73	2892	19764330	6834	418654	71690	21206	139	471751	130837
O5	J	J	75	2583	19737919	7641	418656	70689	21426	134	471608	141072
O5	J	J	77	2457	19727879	8029	339250	61904	19307	135	375032	130757
O5	J	J	79	2511	19730629	7857	189769	47143	12394	136	421018	139588
O5	J	J	81	3388	19778173	5837	185143	17934	5005	150	361740	123870
O5	J	J	83	9155	20083801	2193	86376	3920	1124	299	137954	38137
P2	K	K	51	9009	20154755	2237	63349	16332	3876	150	447281	131529
P2	K	K	53	9929	20310934	2045	98308	21507	4618	162	392284	90754
P2	K	K	55	9021	20263692	2246	137395	26018	6038	159	444658	117794
P2	K	K	57	7732	20166163	2608	103283	31428	7228	167	443952	136167
P2	K	K	59	6746	20089063	2977	152376	34887	9020	163	376574	117463
P2	K	K	61	5819	20012991	3439	229896	40693	10135	139	464586	117610
P2	K	K	63	5211	19964681	3831	229898	43975	11534	138	443364	117410
P2	K	K	65	4649	19920110	4284	245046	49405	13845	132	471227	140980
P2	K	K	67	4299	19894356	4627	245047	52657	15136	134	446241	117419
P2	K	K	69	3894	19862849	5100	333826	62793	16645	135	470606	141174
P2	K	K	71	3631	19843871	5465	333824	65047	18791	137	521473	146306
P2	K	K	73	3309	19818362	5989	438426	71429	19800	139	470628	164721
P2	K	K	75	3014	19793958	6567	367855	70635	21379	131	536530	147195
P2	K	K	77	2766	19772039	7148	412591	70257	22215	137	531379	146211
P2	K	K	79	2569	19754133	7689	412595	68014	19800	135	536632	153124
P2	K	K	81	2835	19767944	6972	155022	34893	9746	138	471791	141265
P2	K	K	83	5471	19918786	3640	43363	8182	2340	146	430607	138505
P3	L	L	51	37770	22378037	592	25792	3182	117	432	228969	3334
P3	L	L	53	36061	22565202	625	44954	4785	109	361	282738	3816
P3	L	L	55	30409	22229265	731	49460	6702	114	289	277816	6263
P3	L	L	57	24129	21770022	902	61218	9268	202	219	170736	5537
P3	L	L	59	19552	21416515	1095	102861	13191	261	166	267030	8765
P3	L	L	61	15691	21098023	1344	103799	18636	1526	137	318265	14730
P3	L	L	63	12773	20845278	1631	125592	25352	3218	130	374941	27898
P3	L	L	65	10507	20636220	1964	122323	33860	5452	135	413059	44704
P3	L	L	67	8633	20451165	2368	179357	43269	8066	139	471502	51554
P3	L	L	69	7166	20300089	2832	301591	50825	10542	137	546539	68946
P3	L	L	71	6045	20176232	3337	301593	56595	13370	135	500391	77333
P3	L	L	73	5152	20069086	3895	307857	53404	14776	132	500364	79421
P3	L	L	75	4732	20006886	4227	215847	41221	10297	134	491481	86061
P3	L	L	77	4978	19998139	4017	125782	23509	5462	138	423350	84854
P3	L	L	79	6442	20053051	3112	143979	9173	2448	156	351679	83401
P3	L	L	81	11638	20291390	1743	107335	3257	923	253	164100	47080
P3	L	L	83	23963	20421319	852	32772	1147	411	1266	25290	6830
P4	M	M	51	10063	20291438	2016	90314	19693	4426	151	367979	68936
P4	M	M	53	10286	20376123	1980	105653	25535	5465	141	359843	99068
P4	M	M	55	9401	20327642	2162	135620	29385	6963	144	359532	96635
P4	M	M	57	8126	20228427	2489	153430	35613	8307	143	458597	98834
P4	M	M	59	7162	20152107	2813	155580	40179	9468	138	458131	98768
P4	M	M	61	6235	20076634	3219	201093	46245	11300	149	386804	98381
P4	M	M	63	5496	20013893	3641	280944	53380	13411	139	422008	120591
P4	M	M	65	4945	19966707	4037	328588	56839	15868	138	442715	146538
P4	M	M	67	4474	19925381	4453	290383	59866	16375	133	442395	147873
P4	M	M	69	3988	19881579	4985	290383	62885	18283	136	438714	141087
P4	M	M	71	3575	19842438	5550	337024	65954	20162	133	442409	147662
P4	M	M	73	3087	19796902	6412	344953	72540	22635	135	423244	153201
P4	M	M	75	2850	19777654	6939	333821	71554	22641	136	446654	157870
P4	M	M	77	2623	19754674	7531	287262	66796	21401	128	490670	146284
P4	M	M	79	2604	19745469	7582	203878	45168	12083	135	445301	147195
P4	M	M	81	3576	19795195	5535	75836	17118	4627	140	425460	147221
P4	M	M	83	10177	20127888	1977	19634	3384	1017	220	201916	67689
P5	N	N	51	7368	20042907	2720	139135	21376	4827	159	408355	144416
P5	N	N	53	8503	20205761	2376	139139	26696	5927	148	491586	144417
P5	N	N	55	8040	20195308	2511	151974	31771	7063	150	423842	144327
P5	N	N	57	7079	20126268	2843	165381	36018	8510	169	423539	121088
P5	N	N	59	6342	20072083	3164	187801	39657	9567	172	444933	114372
P5	N	N	61	5707	20023903	3508	273769	42257	10736	178	445023	114766
P5	N	N	63	5190	19986240	3850	273767	45576	12553	156	411029	114769
P5	N	N	65	4869	19965025	4100	273771	46331	13534	161	408724	98004
P5	N	N	67	4493	19937780	4437	273770	49539	14244	146	408304	103427
P5	N	N	69	4184	19916962	4760	273772	53409	15646	141	487925	87123
P5	N	N	71	4003	19906843	4972	290396	55545	16063	141	448577	86858
P5	N	N	73	3619	19875546	5491	323291	62995	18751	136	463002	99021
P5	N	N	75	3344	19853789	5937	333849	65390	20616	130	462824	98925
P5	N	N	77	3034	19827635	6535	370047	70717	22192	135	448086	103347
P5	N	N	79	2840	19812206	6976	439519	65838	19698	131	444197	114852
P5	N	N	81	2855	19809531	6938	176136	48433	12871	149	423215	107761
P5	N	N	83	4464	19901419	4458	103563	12399	3471	150	396525	101135
P6	O	O	51	4636	19776653	4265	165956	26290	7154	192	475029	121224
P6	O	O	53	4989	19841346	3977	190833	29350	8573	192	425478	117050
P6	O	O	55	4815	19845471	4121	190821	33353	9410	207	466307	96809
P6	O	O	57	4443	19828886	4462	273787	36866	10018	213	382905	117075
P6	O	O	59	4057	19807719	4882	273791	41316	10746	212	408020	120276
P6	O	O	61	3751	19793183	5276	300082	45195	12119	194	465012	118263
P6	O	O	63	3460	19778581	5716	308509	47763	14003	155	464903	118293
P6	O	O	65	3164	19763495	6246	308511	53004	15554	148	424041	120517
P6	O	O	67	2862	19745944	6899	282565	56670	16906	149	469456	122905
P6	O	O	69	2576	19727740	7658	323397	59892	18590	145	463931	141380
P6	O	O	71	2344	19713872	8410	439478	62100	20210	144	469204	153139
P6	O	O	73	2100	19697684	9379	439481	65923	23392	143	463569	153147
P6	O	O	75	1991	19693697	9891	439486	68632	22817	137	470327	144926
P6	O	O	77	1919	19692372	10261	439491	72879	23061	149	432272	140937
P6	O	O	79	1827	19687184	10775	369867	73788	23812	144	469016	144819
P6	O	O	81	1959	19699694	10055	275956	56644	16703	147	346548	117546
P6	O	O	83	3355	19790824	5898	82189	15573	4654	167	427726	120766
S2	P	P	51	8224	20108597	2445	130336	19966	4694	175	466536	132527
S2	P	P	53	8661	20198674	2332	135730	23897	5458	171	465534	119546
S2	P	P	55	8177	20183126	2468	161334	27090	6347	185	417718	91145
S2	P	P	57	7065	20100843	2845	186418	31081	7880	169	511589	167122
S2	P	P	59	6233	20037866	3214	186422	34372	9005	168	501344	167136
S2	P	P	61	5689	19999032	3515	221150	37621	10236	173	543180	166886
S2	P	P	63	5194	19963367	3843	308303	41066	10577	184	529718	140897
S2	P	P	65	4740	19929532	4204	328277	45411	11566	174	542700	176609
S2	P	P	67	4425	19909652	4499	323057	46530	12771	196	549310	167190
S2	P	P	69	4079	19886100	4875	323194	51609	14439	200	528987	158055
S2	P	P	71	3754	19863826	5291	291130	54694	15243	145	528623	166109
S2	P	P	73	3332	19831183	5951	323065	61684	16525	139	528716	144309
S2	P	P	75	3007	19806716	6586	390619	69836	18918	115	499637	84340
S2	P	P	77	2722	19785151	7268	409163	72409	21421	121	499714	95924
S2	P	P	79	2493	19768067	7929	409161	74672	21891	131	510042	98339
S2	P	P	81	2304	19753440	8573	409163	71941	21886	132	528377	98593
S2	P	P	83	2443	19761133	8088	193538	43336	13418	132	528372	98537
S3	Q	Q	51	13487	20663976	1532	107102	19527	3070	192	448314	64020
S3	Q	Q	53	12651	20659555	1633	151344	26961	4628	201	446572	70950
S3	Q	Q	55	11053	20545566	1858	152997	32031	6009	180	445120	71051
S3	Q	Q	57	9408	20414308	2169	196112	39366	8470	162	483062	90272
S3	Q	Q	59	8066	20298784	2516	306718	44102	10073	168	471505	71623
S3	Q	Q	61	6968	20199791	2898	245089	49046	11374	174	471198	62942
S3	Q	Q	63	6089	20123446	3304	328272	50875	12596	153	390246	59029
S3	Q	Q	65	5296	20049953	3785	328267	53785	13562	140	488987	71040
S3	Q	Q	67	4640	19988424	4307	328259	59423	15133	135	500499	72378
S3	Q	Q	69	3999	19927162	4983	328257	61249	16402	140	488562	76926
S3	Q	Q	71	3427	19870078	5798	362463	65140	18019	145	495317	78689
S3	Q	Q	73	2921	19820272	6785	333879	72628	19511	154	508024	131528
S3	Q	Q	75	2608	19790835	7588	301615	74205	20491	158	499834	118344
S3	Q	Q	77	2433	19772989	8126	328288	70995	18336	152	508133	96391
S3	Q	Q	79	2575	19779605	7681	195425	45899	12499	153	495764	72651
S3	Q	Q	81	3717	19847006	5339	130125	16686	4399	158	446277	96053
S3	Q	Q	83	10781	20211893	1874	59025	3309	934	370	117395	30968
S5	R	R	51	8942	20159041	2254	88404	18137	4564	189	470344	121014
S5	R	R	53	10304	20342949	1974	88404	21680	5067	204	469918	120024
S5	R	R	55	9704	20317646	2093	111185	24621	5536	198	385849	119982
S5	R	R	57	8275	20202193	2441	177861	30334	6814	180	474400	119539
S5	R	R	59	7203	20114131	2792	177865	33123	7907	185	474105	119527
S5	R	R	61	6265	20035760	3198	177867	36761	9408	185	496821	145259
S5	R	R	63	5609	19981808	3562	193556	42223	10733	169	472755	123215
S5	R	R	65	5060	19935166	3939	291146	45858	12005	160	496463	144780
S5	R	R	67	4543	19894375	4379	291144	50747	13611	159	501458	137147
S5	R	R	69	4180	19866496	4752	291148	54137	14257	149	460249	118432
S5	R	R	71	3811	19837220	5205	290457	60475	15987	153	471009	124574
S5	R	R	73	3368	19800069	5878	275504	64265	20629	144	495579	144642
S5	R	R	75	3091	19778255	6398	275506	69991	21300	152	500488	132549
S5	R	R	77	2806	19754934	7040	301606	71951	23380	158	500539	144647
S5	R	R	79	2567	19733045	7687	392070	68340	21221	155	423726	144647
S5	R	R	81	2595	19729381	7602	227585	42791	11842	156	394272	146599
S5	R	R	83	4551	19841031	4359	58474	10751	2868	197	273526	73652
T2	S	S	51	8854	20235331	2285	134458	25619	5754	223	349702	112616
T2	S	S	53	9948	20390743	2049	134458	29732	6101	215	355886	96129
T2	S	S	55	9348	20367444	2178	146919	33527	7339	199	355669	95958
T2	S	S	57	8237	20282775	2462	146919	38568	8517	201	382884	110108
T2	S	S	59	7354	20215308	2748	163808	42731	9648	197	358549	95272
T2	S	S	61	6677	20164080	3019	162546	44936	11202	171	355985	87137
T2	S	S	63	6104	20120131	3296	201619	49587	11915	180	355461	94135
T2	S	S	65	5663	20089547	3547	201603	53302	13433	175	355735	109948
T2	S	S	67	5296	20065098	3788	257268	56651	15135	175	464247	111204
T2	S	S	69	5005	20048016	4005	257265	61479	15968	182	436996	141709
T2	S	S	71	4774	20035159	4196	257267	64979	16329	185	436903	111207
T2	S	S	73	4471	20013700	4476	381666	69604	17125	183	394777	142404
T2	S	S	75	4345	20008659	4604	383605	61688	17052	182	442930	142291
T2	S	S	77	4233	20002457	4725	214223	54899	15201	191	377067	111234
T2	S	S	79	4531	20024379	4419	166232	32213	7761	195	358217	98245
T2	S	S	81	6046	20112647	3326	52637	11426	2940	200	356501	94244
T2	S	S	83	13118	20451208	1559	16534	2948	808	329	161054	41938
T4	T	T	51	36174	22742614	628	33201	6248	105	285	200122	4062
T4	T	T	53	35235	22883162	649	46146	9567	108	257	253300	5090
T4	T	T	55	31449	22662760	720	90190	13081	112	356	106464	8582
T4	T	T	57	26718	22300392	834	90192	18944	117	256	178968	19488
T4	T	T	59	23282	22027690	946	136614	23943	121	233	227980	34400
T4	T	T	61	20206	21765590	1077	206834	29186	129	216	320838	37683
T4	T	T	63	17754	21549237	1213	206827	35262	291	207	331527	60551
T4	T	T	65	15440	21327588	1381	209952	41942	2352	222	309495	60558
T4	T	T	67	13556	21139463	1559	248688	46567	4951	219	324971	67847
T4	T	T	69	11962	20973537	1753	274438	53114	6768	221	325210	67472
T4	T	T	71	10256	20774128	2025	274438	50056	9108	217	337759	71351
T4	T	T	73	8911	20605207	2312	199210	40714	8352	218	354217	72896
T4	T	T	75	8055	20477429	2542	138835	27766	5878	222	344480	71391
T4	T	T	77	8169	20410120	2498	74916	13796	3027	238	265979	67554
T4	T	T	79	10225	20437949	1998	38252	5773	1330	323	153538	40180
T4	T	T	81	17403	20622282	1184	12862	2109	571	822	43619	12056
T4	T	T	83	31651	20191730	637	5218	809	331	3604	8170	2175
T5	U	U	51	9535	20275609	2126	92036	17799	3883	232	352202	98774
T5	U	U	53	10588	20445066	1930	105680	22999	4635	225	417440	107510
T5	U	U	55	9886	20418030	2065	110784	26845	5452	212	416746	99294
T5	U	U	57	8584	20324129	2367	137311	31027	6938	194	415672	102995
T5	U	U	59	7713	20263134	2627	162398	35539	8280	198	416080	97503
T5	U	U	61	6947	20206759	2908	204851	38984	9491	195	415405	106981
T5	U	U	63	6375	20162939	3162	243998	43133	10736	189	406940	102820
T5	U	U	65	5896	20127793	3413	243995	49714	11605	165	378733	71852
T5	U	U	67	5626	20113835	3575	244874	50592	13349	171	380599	75633
T5	U	U	69	5313	20096206	3782	311638	54670	14225	183	414830	102805
T5	U	U	71	5021	20078316	3998	311647	60335	15937	186	414838	111071
T5	U	U	73	4705	20056909	4262	342696	63727	16255	191	358413	102757
T5	U	U	75	4517	20049851	4438	311645	62634	17306	191	414598	112274
T5	U	U	77	4339	20040962	4618	370026	63411	16046	187	414627	112443
T5	U	U	79	4273	20037992	4689	311646	48682	12655	178	410510	105144
T5	U	U	81	4849	20072101	4139	132279	22794	5670	184	340154	103444
T5	U	U	83	9026	20310013	2250	47101	5289	1381	212	299244	82183
T6	V	V	51	10880	20320833	1867	72093	14638	2845	181	478514	132840
T6	V	V	53	11351	20455540	1802	89751	20267	3825	172	446865	90573
T6	V	V	55	9968	20373708	2043	130170	26534	5191	165	446778	97680
T6	V	V	57	8123	20229358	2490	140283	31978	7075	159	472852	136065
T6	V	V	59	6902	20130558	2916	173594	37367	9319	155	490368	141168
T6	V	V	61	5949	20053524	3370	173596	44281	11408	149	390701	120635
T6	V	V	63	5196	19989927	3847	223807	49631	13333	157	390534	118959
T6	V	V	65	4690	19948334	4253	271386	54029	15142	152	457924	121332
T6	V	V	67	4305	19918570	4626	340388	58342	15974	146	470199	153131
T6	V	V	69	3974	19892679	5005	412956	62428	17755	146	495226	157465
T6	V	V	71	3683	19870677	5395	412956	63939	19153	158	500224	144571
T6	V	V	73	3376	19847239	5878	333932	65945	20611	144	510645	157471
T6	V	V	75	3064	19820232	6468	369822	66245	21302	149	499633	146403
T6	V	V	77	2899	19806792	6832	352486	60503	18089	146	510866	153140
T6	V	V	79	2931	19803508	6756	188634	39025	11636	147	547280	153066
T6	V	V	81	4004	19865463	4961	85136	15629	4500	156	525943	145002
T6	V	V	83	10426	20205217	1937	16944	3500	1011	235	241339	62311
