## Supplementary Table S3 for "Population genomics of the maize pathogen *Ustilago maydis*: demographic history and role of virulence clusters in adaptation"

### Sheet: SupplementaryTableS3
Supplementary table S3: Intermediate alignment lengths and number of blocks
	only U. maydis isolates		including S. reilianum sequence
alignment step	number of blocks	alignment length	number of blocks	alignment length
projection to U. maydis reference	7557	20028090	11731	20569887
realignment	7557	19939794	11731	20485668
subset of realignment (only blocks with at least 10 kbp)	2676	19224664	3424	15187757
filter 1 (maximum gap = 2)	6968	19119397	8037	15096456
filter 2 (maximum gap = 100)	9799	18902509	40288	14209482
