## Supplementary Table S5 for "Population genomics of the maize pathogen *Ustilago maydis*: demographic history and role of virulence clusters in adaptation"

### Sheet: SupplementaryTableS5
Supplementary table S5: SiLiX results for different identity and coverage settings
Coverage	Identity	Number of families
5	5	982
5	10	3383
5	15	4226
5	20	4695
5	25	5086
5	30	5397
5	35	5591
5	40	5667
5	45	5683
5	50	5612
5	55	5489
5	60	5221
5	65	4803
5	70	4184
5	75	3445
5	80	2552
5	85	1747
5	90	1005
5	95	439
10	5	984
10	10	3383
10	15	4226
10	20	4695
10	25	5086
10	30	5397
10	35	5591
10	40	5667
10	45	5683
10	50	5612
10	55	5489
10	60	5221
10	65	4803
10	70	4184
10	75	3445
10	80	2552
10	85	1747
10	90	1005
10	95	439
15	5	1068
15	10	3381
15	15	4226
15	20	4695
15	25	5086
15	30	5397
15	35	5591
15	40	5667
15	45	5683
15	50	5612
15	55	5489
15	60	5221
15	65	4803
15	70	4184
15	75	3445
15	80	2552
15	85	1747
15	90	1005
15	95	439
20	5	1598
20	10	3380
20	15	4226
20	20	4695
20	25	5086
20	30	5397
20	35	5591
20	40	5667
20	45	5683
20	50	5612
20	55	5489
20	60	5221
20	65	4803
20	70	4184
20	75	3445
20	80	2552
20	85	1747
20	90	1005
20	95	439
25	5	2352
25	10	3385
25	15	4225
25	20	4695
25	25	5086
25	30	5397
25	35	5591
25	40	5667
25	45	5683
25	50	5612
25	55	5489
25	60	5221
25	65	4803
25	70	4184
25	75	3445
25	80	2552
25	85	1747
25	90	1005
25	95	439
30	5	2943
30	10	3421
30	15	4224
30	20	4694
30	25	5085
30	30	5397
30	35	5591
30	40	5667
30	45	5683
30	50	5612
30	55	5489
30	60	5221
30	65	4803
30	70	4184
30	75	3445
30	80	2552
30	85	1747
30	90	1005
30	95	439
35	5	3345
35	10	3526
35	15	4226
35	20	4689
35	25	5081
35	30	5397
35	35	5591
35	40	5667
35	45	5683
35	50	5612
35	55	5489
35	60	5221
35	65	4803
35	70	4184
35	75	3445
35	80	2552
35	85	1747
35	90	1005
35	95	439
40	5	3654
40	10	3703
40	15	4236
40	20	4687
40	25	5079
40	30	5396
40	35	5591
40	40	5667
40	45	5683
40	50	5612
40	55	5489
40	60	5221
40	65	4803
40	70	4184
40	75	3445
40	80	2552
40	85	1747
40	90	1005
40	95	439
45	5	3892
45	10	3898
45	15	4251
45	20	4682
45	25	5070
45	30	5390
45	35	5588
45	40	5667
45	45	5683
45	50	5612
45	55	5489
45	60	5221
45	65	4803
45	70	4184
45	75	3445
45	80	2552
45	85	1747
45	90	1005
45	95	439
50	5	4083
50	10	4083
50	15	4285
50	20	4684
50	25	5061
50	30	5383
50	35	5585
50	40	5665
50	45	5683
50	50	5612
50	55	5489
50	60	5221
50	65	4803
50	70	4184
50	75	3445
50	80	2552
50	85	1747
50	90	1005
50	95	439
55	5	4250
55	10	4250
55	15	4353
55	20	4692
55	25	5059
55	30	5379
55	35	5582
55	40	5664
55	45	5685
55	50	5615
55	55	5489
55	60	5221
55	65	4803
55	70	4184
55	75	3445
55	80	2552
55	85	1747
55	90	1005
55	95	439
60	5	4420
60	10	4420
60	15	4461
60	20	4702
60	25	5046
60	30	5364
60	35	5570
60	40	5654
60	45	5676
60	50	5610
60	55	5488
60	60	5221
60	65	4803
60	70	4184
60	75	3445
60	80	2552
60	85	1747
60	90	1005
60	95	439
65	5	4533
65	10	4533
65	15	4545
65	20	4724
65	25	5038
65	30	5350
65	35	5553
65	40	5638
65	45	5664
65	50	5601
65	55	5484
65	60	5219
65	65	4803
65	70	4184
65	75	3445
65	80	2552
65	85	1747
65	90	1005
65	95	439
70	5	4666
70	10	4666
70	15	4672
70	20	4781
70	25	5058
70	30	5345
70	35	5546
70	40	5629
70	45	5659
70	50	5595
70	55	5480
70	60	5218
70	65	4803
70	70	4184
70	75	3445
70	80	2552
70	85	1747
70	90	1005
70	95	439
75	5	4794
75	10	4794
75	15	4797
75	20	4856
75	25	5070
75	30	5347
75	35	5532
75	40	5617
75	45	5642
75	50	5581
75	55	5469
75	60	5209
75	65	4798
75	70	4184
75	75	3445
75	80	2552
75	85	1747
75	90	1005
75	95	439
80	5	4906
80	10	4906
80	15	4906
80	20	4925
80	25	5088
80	30	5337
80	35	5512
80	40	5591
80	45	5610
80	50	5553
80	55	5445
80	60	5188
80	65	4782
80	70	4178
80	75	3444
80	80	2552
80	85	1747
80	90	1005
80	95	439
85	5	4998
85	10	4998
85	15	4998
85	20	5006
85	25	5103
85	30	5299
85	35	5458
85	40	5530
85	45	5551
85	50	5497
85	55	5395
85	60	5144
85	65	4757
85	70	4165
85	75	3440
85	80	2552
85	85	1747
85	90	1005
85	95	439
90	5	5022
90	10	5022
90	15	5022
90	20	5025
90	25	5076
90	30	5228
90	35	5356
90	40	5413
90	45	5424
90	50	5381
90	55	5292
90	60	5055
90	65	4689
90	70	4121
90	75	3415
90	80	2541
90	85	1743
90	90	1005
90	95	439
95	5	4886
95	10	4886
95	15	4886
95	20	4887
95	25	4918
95	30	5014
95	35	5108
95	40	5135
95	45	5143
95	50	5097
95	55	5017
95	60	4816
95	65	4495
95	70	3971
95	75	3318
95	80	2488
95	85	1721
95	90	1003
95	95	439
