## Supplementary Table S6 for "Population genomics of the maize pathogen *Ustilago maydis*: demographic history and role of virulence clusters in adaptation"

### Sheet: SupplementaryTableS7
Supplementary table S6: Estimates of the rate of adaptive substitutions for various models of distributions of fitness effects
Data	Model	AIC	alpha	omegaA	omegaNA
All	Neutral	847.646	0.2816	0.066	0.168499
	GammaZero	1128.2	0	0	0.234499
	GammaGamma	425.302	0.5358	0.1256	0.108899
	GammaExpo	424.369	0.507	0.1189	0.115599
	DisplGamma	1115.11	0	0	0.234499
	ScaledBeta	429.81	0.2517	0.059	0.175499
	Average		0.50774	0.119052	0.115446
Clustered genes	Neutral	220.278	0.6516	0.2851	0.152384
	GammaZero	230.735	0	0	0.437484
	GammaGamma	189.216	0.8367	0.366	0.0714839
	GammaExpo	187.148	0.8436	0.3691	0.0683839
	DisplGamma	235.815	0	0	0.437484
	ScaledBeta	188.713	0.9228	0.4039	0.0335839
	Average		0.862223	0.377269	0.0602144
Non-clustered effectors	Neutral	306.095	0.3707	0.1083	0.183904
	GammaZero	323.1	0	0	0.292204
	GammaGamma	281.004	0.6072	0.1775	0.114704
	GammaExpo	277.241	0.558	0.1631	0.129104
	DisplGamma	330.467	0	0	0.292204
	ScaledBeta	273.102	0.3317	0.0969	0.195304
	Average		0.361262	0.105548	0.186656
Other	Neutral	785.604	0.2684	0.0616	0.167843
	GammaZero	1033.6	0	0	0.229443
	GammaGamma	414.75	0.4879	0.1119	0.117543
	GammaExpo	419.647	0.499	0.1145	0.114943
	DisplGamma	1032.53	0	0	0.229443
	ScaledBeta	421.432	0.1893	0.0434	0.186043
	Average		0.479331	0.109938	0.119504
