## Supplementary Table S7 for "Population genomics of the maize pathogen *Ustilago maydis*: demographic history and role of virulence clusters in adaptation"

### Sheet: SupplementaryTableS7
Supplementary table S7: Gene Ontology Term enrichment analysis for genes with high FST values
Gene Ontology Id	Gene Ontology term	Annotated	Significant	Expected	Fisher-Test (Parent-Child correction)	Sub-Ontology
GO:0070985	transcription factor TFIIK complex	1	1	0.06	0.03	Cellular Component
GO:0098803	respiratory chain complex	9	2	0.52	0.036	Cellular Component
GO:0015936	coenzyme A metabolic process	3	3	0.16	0.00021	Biological Process
GO:0015937	coenzyme A biosynthetic process	2	2	0.1	0.00248	Biological Process
GO:0071840	cellular component organization or biogenesis	249	21	12.94	0.01579	Biological Process
GO:0046487	glyoxylate metabolic process	1	1	0.05	0.02083	Biological Process
GO:0006928	movement of cell or subcellular component	13	3	0.68	0.0262	Biological Process
GO:0043574	peroxisomal transport	5	2	0.26	0.02833	Biological Process
GO:0044262	cellular carbohydrate metabolic process	24	4	1.25	0.03077	Biological Process
GO:0000160	phosphorelay signal transduction system	11	3	0.57	0.03218	Biological Process
GO:0042594	response to starvation	1	1	0.05	0.03306	Biological Process
GO:0035383	thioester metabolic process	6	2	0.31	0.03505	Biological Process
GO:0048585	negative regulation of response to stimulus	1	1	0.05	0.036	Biological Process
GO:0006720	isoprenoid metabolic process	11	2	0.57	0.03679	Biological Process
GO:0009267	cellular response to starvation	1	1	0.05	0.03704	Biological Process
GO:0019988	charged-tRNA amino acid modification	1	1	0.05	0.03788	Biological Process
GO:0023057	negative regulation of signaling	1	1	0.05	0.04348	Biological Process
GO:0031668	cellular response to extracellular stimulus	1	1	0.05	0.04455	Biological Process
GO:0008615	pyridoxine biosynthetic process	1	1	0.05	0.04489	Biological Process
GO:0006491	N-glycan processing	1	1	0.05	0.04545	Biological Process
GO:0005515	protein binding	611	51	33.76	0.002	Molecular Function
GO:0005507	copper ion binding	13	4	0.72	0.0044	Molecular Function
GO:0016790	thiolester hydrolase activity	9	3	0.5	0.0048	Molecular Function
GO:0032561	guanyl ribonucleotide binding	75	9	4.14	0.0073	Molecular Function
GO:0005525	GTP binding	75	9	4.14	0.0078	Molecular Function
GO:0019001	guanyl nucleotide binding	76	9	4.2	0.0079	Molecular Function
GO:0017056	structural constituent of nuclear pore	11	3	0.61	0.0165	Molecular Function
GO:0003924	GTPase activity	53	7	2.93	0.018	Molecular Function
GO:0016409	palmitoyltransferase activity	1	1	0.06	0.0217	Molecular Function
GO:0001882	nucleoside binding	79	9	4.36	0.0219	Molecular Function
GO:0004420	hydroxymethylglutaryl-CoA reductase (NADPH) activity	1	1	0.06	0.0278	Molecular Function
GO:0015605	organophosphate ester transmembrane transporter activity	1	1	0.06	0.0366	Molecular Function
GO:0051184	cofactor transmembrane transporter activity	1	1	0.06	0.0366	Molecular Function
GO:0004673	protein histidine kinase activity	6	2	0.33	0.0385	Molecular Function
GO:0016775	phosphotransferase activity, nitrogenous group as acceptor	6	2	0.33	0.0396	Molecular Function
GO:0016787	hydrolase activity	647	39	35.74	0.0412	Molecular Function
GO:0046912	transferase activity, transferring acyl groups, acyl groups converted into alkyl on transfer	6	2	0.33	0.0421	Molecular Function
GO:0043399	tRNA A64-2'-O-ribosylphosphate transferase activity	1	1	0.06	0.0484	Molecular Function
GO:0050567	glutaminyl-tRNA synthase (glutamine-hydrolyzing) activity	1	1	0.06	0.0492	Molecular Function
